# Mapping immune cellular landscapes and vaccine responses across a spectrum of health and immunodeficiency

**DOI:** 10.64898/2026.05.21.726432

**Authors:** Davide Vespasiani, Annelise Quig, James Lancaster, Cindy Yuting Shen, Jack Cooper, Zewen Kelvin Tuong, Amanda Jackson, Susanne Schulz, Shuk-Yin (Sylvia) Tsang, Kirsten Deckert, Erin C Lucas, Mai Margetts, Miles Horton, Samantha Chan, Julian J Bosco, Josh Chatelier, Samar Ojaimi, Charlotte Slade, Celina Jin, Hamish W King

**Affiliations:** Walter and Eliza Hall Institute of Medical Research, VIC Australia; Department of Medical Biology, University of Melbourne, VIC Australia; Ian Frazer Centre for Children’s Immunotherapy Research, University of Queensland, QLD Australia; Department of Clinical Immunology and Allergy, Royal Melbourne Hospital, VIC Australia; Department of Infectious Diseases & Immunology, Austin Health, VIC Australia; Asthma, Allergy and Clinical immunology, Alfred Hospital, VIC Australia; School of Translational Medicine, Monash University, VIC Australia; Department of Pathology, Monash Health, VIC Australia; Department of Medicine, Southern Clinical School, Monash University, VIC Australia; Department of Pathology, Royal Melbourne Hospital, VIC Australia; Department of Infectious Diseases, University of Melbourne, VIC Australia

## Abstract

Immune responses to infection and vaccination exhibit diversity between individuals that can be shaped by differences in their immune cell landscapes and the signalling, transcriptional, and genetic mechanisms that coordinate immune cell function. Specific antibody deficiency (SAD) and common variable immunodeficiency (CVID) are common forms of predominantly antibody deficiencies that result in poor responses to vaccination. While molecular and cellular causes of the immune dysfunction and poor vaccination responses for individuals with CVID have been reported, immune cell or molecular defects have not yet been identified in SAD. Here, we have used single-cell multi-omics to define the cellular landscapes, transcriptional states, adaptive immune repertoires and protein expression of patients with SAD and CVID before and after polysaccharide vaccination. We discovered that while SAD and CVID exhibit overlapping immune defects, including accumulation of exhausted NK memory cells and dysregulated expression of genes that mediate lipopolysaccharide sensing and clearance by monocytes, individuals with SAD have a unique expansion of cytotoxic CD4^+^ T cells that correlates with reduced regulatory T cells. In response to vaccination, we observed rapid changes in gene expression associated with lipopolysaccharide responses by monocytes and NF-kB pathway activation in B cells, and an apparent expansion of a CD95^+^ class-switched memory B cell population that does not occur in patients with lower antigen-specific responses. Together, our findings reveal cellular and molecular factors that underpin variability in vaccine responses and define SAD in a broader spectrum of immune dysfunction.
