## Supplementary Tables for "Mapping immune cellular landscapes and vaccine responses across a spectrum of health and immunodeficiency": supplementary-table1.xlsx

### Sheet: donor demographics
Supplementay table - Participant demographics
DonorID	Sex	Age	Group	CITEseq	Immunoglobulin_product	Infections_requiring_antibiotics	Intravenous immunoglobulin product	Freiburg Class	Day0_Vi ELISpot Count	Day7_Vi ELISpot Count	Day0_Vi ELISA Titre	Day28_Vi ELISA Titre	Month6_Vi ELISA Titre	Month13_Vi ELISA Titre
002	Female	49	CVID	Y	AU	0	Intragam	Ia	0	3	75.59	74.148	78.231	70.666
007	Male	21	CVID	N	INT	1	Privigen	Ia	0	0	18.09	17.808	22.896	18.669
008	Male	57	CVID	Y	INT	2		Ib	0	0	14.482	11.509	12.258	12.008
012	Female	79	CVID	Y	AU	2	Intragam	II	0	2.5	60.334	65.55	42.359	198.163
017	Male	28	CVID	Y	INT	0		Ia	0	-2	3.7	13.818	14.015	19.194
021	Female	58	CVID	Y	AU	0		Ib	1	0	44.558	51.149	57.691	43.767
023	Female	77	CVID	N	INT	1		Ib	0	0	3.7	3.7	3.7	3.7
024	Male	63	CVID	Y	INT	0		Ib	0	-2	12.169	10.785	11.959	11.168
026	Male	26	CVID	N	AU	0		Ib	0	0	59.987	34.183	51.671	61.687
028	Female	62	CVID	Y	AU	8	Intragam	Ib	1	1.5	51.088	122.185	45.682	48.141
031	Male	32	CVID	N	AU	2	Intragam	*	0	0	60.466	55.078	53.325	65.716
033	Female	43	CVID	N	AU	3	Intragam	Ib	NA	NA	50.923	51.803	50.269	55.72
034	Female	42	CVID	Y	AU	3	Intragam	Ib	0	0	59.366	52.969	46.168	49.811
035	Male	57	CVID	Y	INT	0		Ib	0	0.5	14.827	14.56	20.966	13.123
039	Female	62	CVID	N	AU	2	Intragam	II	0	51.5	56.258	954.11	316.83	159.637
040	Female	63	CVID	Y	AU	1	Intragam	Ia	0	0	63.756	62.628	80.278	83.105
001	Male	33	Healthy	Y		0			0	147.5	10.811	87.146	154.153	60.22
003	Female	29	Healthy	N		0			NA	NA	3.7	463.871	404.624	355.198
004	Female	32	Healthy	Y		0			0	37.5	3.7	319.243	378.696	236.813
005	Male	26	Healthy	Y		0			0	142.5	3.7	271.771	210.108	132.329
006	Female	52	Healthy	Y		0			0	37	3.7	364.077	489.388	310.221
009	Male	30	Healthy	N		0			0	71.5	10.519	25.701	41.693	39.142
010	Female	60	Healthy	Y		0			0	18	3.7	210.486	205.396	104.098
011	Male	35	Healthy	Y		0			0.5	64.5	33.625	202.92	278.809	161.571
013	Male	58	Healthy	Y		0			0	11	22.587	187.805	218.903	188.764
014	Female	60	Healthy	Y		1			0.5	200.5	28.458	769.452	543.472	218.842
016	Male	38	Healthy	N		1			0	18	256.308	386.801	523.183	462.863
018	Female	30	Healthy	Y		0			0	128	184.017	1843.44	1196.18	869.396
019	Female	28	Healthy	N		0			NA	NA	52.655	109.765	131.966	86.378
020	Male	38	Healthy	N		0			-2	2	147.971	156.294	170.971	145.846
022	Male	51	Healthy	Y		0			0	30	9.85	97.285	196.181	164.88
015	Male	58	SAD	Y	AU	0	Intragam		0	3	55.59	32.615	45.102	43.729
025	Female	37	SAD	Y	INT	0	Privigen		0	19	12.897	13.106	3.7	3.7
027	Male	35	SAD	Y	AU	2	Intragam		0	0	41.463	36.83	18.757	16.185
030	Female	42	SAD	Y	AU	2	Intragam		0	37	194.467	278.87	408.707	380.94
032	Female	59	SAD	Y	INT	5			0.5	23.5	8.355	114.239	46.319	19.667
036	Male	39	SAD	Y	INT	1			0	2	24.366	41.646	53.059	33.389
037	Female	61	SAD	Y	AU	2	Intragam		0	9	93.651	97.946	70.186	61.425
038	Male	76	SAD	N	INT	0			0.5	0	637.825	711.525	778.395	604.19
041	Male	61	SAD	Y	AU	1	Intragam		0	0	88.877	92.191	164.424	80.716
050	Female	71	SAD	Y	AU	1	Intragam		1	4	45.093	45.985	38.053	37.516
051	Female	51	SAD	Y	INT	5	Octagam		0	54	21.924	28.991	30.747	27.665
