## Supplementary Tables for "Mapping immune cellular landscapes and vaccine responses across a spectrum of health and immunodeficiency": supplementary-table2.xlsx

### Sheet: raw counts cells
Supplementary table - Cell type frequencies (broad resolution) of healthy, SAD and CVID cohorts before and after vaccination.
DonorID	Group	Visit	Progenitors	Naive B	unswMBCs	swMBCs	Plasma cells	CD4+ Naive	CD4+ TCM	CD4+ Treg	CD8+ Naive	CD8+ TCM	CD8+ TEMRA	CD4- CD8- dnT	MAIT	γδ T	NKT	NK CD56high	NK CD56low	ILC	CD14+ Monocytes	CD16+ Monocytes	cDC	pDC
001	Healthy	Day0	5	188	41	31	7	1051	576	97	224	119	245	5	120	148	50	56	399	1	191	88	34	10
004	Healthy	Day0	16	265	128	47	1	2113	1013	171	639	257	148	25	421	246	7	138	676	1	269	57	32	16
005	Healthy	Day0	9	111	33	18	2	710	402	62	249	93	398	1	44	60	7	112	941	2	607	94	40	19
006	Healthy	Day0	18	166	12	21	21	1679	1909	143	290	557	62	10	128	56	2	84	509	4	562	186	91	17
010	Healthy	Day0	4	667	44	22	3	3502	646	198	133	67	707	10	4	40	237	54	128	1	440	166	56	10
011	Healthy	Day0	9	194	175	108	11	838	663	122	872	388	1123	23	313	665	404	116	435	5	281	40	43	14
013	Healthy	Day0	10	499	126	94	4	1790	1293	138	430	320	373	5	243	234	24	70	394	1	507	93	44	5
014	Healthy	Day0	4	505	75	40	6	1741	992	199	980	211	153	15	78	349	8	27	498	9	483	81	40	4
018	Healthy	Day0	3	368	24	50	17	1852	742	96	633	274	363	9	60	61	517	56	255	2	357	54	29	6
022	Healthy	Day0	4	75	177	496	2	330	436	92	302	165	936	8	158	61	1039	72	136	4	1290	198	100	22
015	SAD	Day0	5	242	29	22	2	1299	939	216	81	113	292	19	13	32	29	82	421	3	220	32	29	4
025	SAD	Day0	6	54	126	58	1	553	874	60	238	402	764	5	102	51	104	34	432	1	355	56	12	8
027	SAD	Day0	4	195	105	37	0	717	812	67	286	193	845	15	22	22	377	27	351	2	814	155	72	13
030	SAD	Day0	6	231	10	12	3	1343	432	77	169	108	305	3	19	30	9	27	431	4	487	67	65	28
032	SAD	Day0	8	282	87	40	8	1642	633	133	404	122	318	14	32	24	8	60	243	1	672	83	47	13
036	SAD	Day0	5	59	9	17	0	617	680	55	419	179	893	14	115	120	48	34	291	5	56	41	23	8
037	SAD	Day0	9	81	140	124	5	508	978	130	222	508	1031	5	247	176	39	80	740	4	838	66	61	13
041	SAD	Day0	4	390	40	22	3	2944	689	157	260	50	209	8	4	148	71	118	189	1	307	81	27	10
050	SAD	Day0	16	433	26	24	2	705	637	74	204	135	1037	12	34	83	7	110	978	2	987	116	49	12
051	SAD	Day0	34	852	56	38	9	2377	358	190	107	24	257	26	27	44	3	49	873	2	656	96	27	5
002	CVID	Day0	3	83	50	26	1	604	309	90	349	110	543	34	1	6	9	11	219	1	469	23	38	28
008	CVID	Day0	5	364	497	49	0	576	640	142	194	320	237	51	28	11	8	52	570	1	534	44	46	11
012	CVID	Day0	14	75	27	33	0	509	548	85	53	197	1007	8	26	19	81	89	1259	1	1704	221	82	29
017	CVID	Day0	13	101	698	43	0	1451	1224	181	629	156	187	36	161	52	2	55	150	1	563	84	19	13
021	CVID	Day0	11	266	70	10	0	2223	1275	262	352	191	211	19	95	23	0	108	760	10	555	113	50	11
024	CVID	Day0	23	114	152	87	0	719	1082	222	168	464	594	82	46	17	55	91	561	1	842	134	103	23
028	CVID	Day0	6	390	66	28	5	2241	937	143	235	189	175	3	25	74	17	174	618	10	574	44	39	3
034	CVID	Day0	9	561	208	23	1	2051	884	209	708	194	706	22	23	30	40	83	463	6	355	62	61	12
035	CVID	Day0	7	177	562	62	3	932	1307	210	54	277	1106	10	32	18	81	128	632	2	855	22	49	6
040	CVID	Day0	8	270	527	15	0	448	779	128	106	223	268	51	28	68	3	125	644	4	1291	332	81	6
001	Healthy	Day7	8	108	23	12	6	829	508	45	180	65	316	3	68	135	31	59	306	1	102	70	34	2
004	Healthy	Day7	11	275	137	58	1	2137	864	170	625	185	185	15	342	257	7	168	787	1	279	63	23	9
005	Healthy	Day7	6	211	26	42	6	1433	500	104	419	75	264	11	32	32	7	88	489	0	506	34	56	15
006	Healthy	Day7	19	283	39	52	8	1953	1379	139	390	455	54	18	177	78	2	132	910	5	150	76	40	31
010	Healthy	Day7	7	509	32	27	5	3558	680	184	123	66	631	10	4	31	204	32	137	1	386	152	32	9
011	Healthy	Day7	11	196	186	120	13	871	660	127	901	361	1017	29	451	709	453	137	347	12	257	44	41	17
013	Healthy	Day7	18	481	107	82	2	1644	1166	126	425	288	407	3	179	252	18	78	628	3	445	109	38	7
014	Healthy	Day7	4	378	48	46	10	1660	702	179	829	162	146	14	66	278	11	47	655	3	399	79	36	3
018	Healthy	Day7	6	379	35	60	6	1973	616	117	637	223	343	9	51	48	454	43	253	2	466	60	30	7
022	Healthy	Day7	12	65	152	396	0	261	438	61	221	147	965	7	200	74	974	67	121	8	1289	139	73	19
015	SAD	Day7	9	430	76	31	3	1232	798	187	124	84	199	12	18	43	16	90	334	3	332	44	18	6
025	SAD	Day7	0	67	46	17	1	652	1052	58	247	381	596	3	102	33	72	29	251	5	164	47	17	6
027	SAD	Day7	3	120	53	34	4	522	775	59	216	157	671	5	24	15	286	38	187	2	896	114	97	11
030	SAD	Day7	4	168	4	4	1	1166	314	47	179	60	314	7	3	20	12	38	825	1	239	68	47	17
032	SAD	Day7	12	174	37	6	36	1197	544	103	259	91	384	11	16	20	7	60	265	2	656	104	42	11
036	SAD	Day7	3	113	32	18	3	603	672	67	431	188	679	16	140	98	32	37	209	5	113	37	28	1
037	SAD	Day7	1	85	215	211	12	641	919	147	259	481	946	7	309	127	55	85	782	3	488	84	47	4
041	SAD	Day7	4	273	7	2	1	2489	407	134	174	30	393	13	5	251	93	132	263	1	230	98	29	6
050	SAD	Day7	12	417	44	22	3	616	462	63	212	105	901	11	26	77	3	104	1103	0	1220	230	70	23
051	SAD	Day7	7	273	4	2	0	2829	833	195	55	59	242	18	28	44	2	41	516	1	193	77	28	10
002	CVID	Day7	3	106	38	32	11	732	227	81	411	79	744	53	3	8	11	31	289	2	128	17	15	25
008	CVID	Day7	4	285	357	44	0	538	970	137	135	377	210	22	26	9	7	34	314	3	394	21	53	7
012	CVID	Day7	14	58	24	30	0	582	624	107	68	203	713	7	17	29	72	90	1063	2	1945	237	166	25
017	CVID	Day7	8	75	572	27	15	1151	917	160	529	109	125	31	94	42	1	51	198	2	603	90	48	23
021	CVID	Day7	14	263	51	10	0	2077	1086	237	346	152	261	30	162	32	7	122	987	13	551	159	47	7
024	CVID	Day7	17	70	94	39	1	706	973	167	145	355	671	65	38	16	53	89	678	1	695	112	66	13
028	CVID	Day7	9	329	56	40	3	2374	764	140	227	153	185	6	25	91	24	176	721	13	528	67	44	2
034	CVID	Day7	5	396	193	21	1	1920	770	167	662	203	692	24	16	19	40	99	336	3	419	62	41	15
035	CVID	Day7	2	136	602	48	0	738	1229	178	42	261	1228	11	31	26	78	88	725	1	711	42	56	19
040	CVID	Day7	8	237	543	3	0	666	1331	119	133	374	330	45	29	60	2	79	538	2	589	201	39	2
