## Supplementary Tables for "Mapping immune cellular landscapes and vaccine responses across a spectrum of health and immunodeficiency": supplementary-table4.xlsx

### Sheet: cell hashtag
Supplementary table - Cell hashtag (HTO) information for sample demultiplexing
Batch	DonorID	Group	vaccination_timepoint	hto.ID	read	pattern	sequence	feature_type
Batch1	001	Healthy	Day0	Human_HTO_1	R2	5PNNNNNNNNNN(BC)	GTCAACTCTTTAGCG	Antibody Capture
Batch1	015	SAD	Day0	Human_HTO_11	R2	5PNNNNNNNNNN(BC)	CGATTGTAGACCTTT	Antibody Capture
Batch1	015	SAD	Day7	Human_HTO_12	R2	5PNNNNNNNNNN(BC)	TAACGACCAGCCATA	Antibody Capture
Batch1	025	SAD	Day0	Human_HTO_13	R2	5PNNNNNNNNNN(BC)	AAATCTCTCAGGCTC	Antibody Capture
Batch1	025	SAD	Day7	Human_HTO_14	R2	5PNNNNNNNNNN(BC)	CTGTATGTCCGATTG	Antibody Capture
Batch1	Ctrl			Human_HTO_15	R2	5PNNNNNNNNNN(BC)	TAAGATTCAGAGCGA	Antibody Capture
Batch1	001	Healthy	Day7	Human_HTO_2	R2	5PNNNNNNNNNN(BC)	TGATGGCCTATTGGG	Antibody Capture
Batch1	002	CVID	Day0	Human_HTO_3	R2	5PNNNNNNNNNN(BC)	TTCCGCCTCTCTTTG	Antibody Capture
Batch1	002	CVID	Day7	Human_HTO_4	R2	5PNNNNNNNNNN(BC)	AGTAAGTTCAGCGTA	Antibody Capture
Batch1	005	Healthy	Day0	Human_HTO_5	R2	5PNNNNNNNNNN(BC)	AAGTATCGTTTCGCA	Antibody Capture
Batch1	005	Healthy	Day7	Human_HTO_6	R2	5PNNNNNNNNNN(BC)	GGTTGCCAGATGTCA	Antibody Capture
Batch1	008	CVID	Day0	Human_HTO_7	R2	5PNNNNNNNNNN(BC)	TGTCTTTCCTGCCAG	Antibody Capture
Batch1	008	CVID	Day7	Human_HTO_8	R2	5PNNNNNNNNNN(BC)	CTCCTCTGCAATTAC	Antibody Capture
Batch2	004	Healthy	Day0	Human_HTO_1	R2	5PNNNNNNNNNN(BC)	GTCAACTCTTTAGCG	Antibody Capture
Batch2	027	SAD	Day7	Human_HTO_11	R2	5PNNNNNNNNNN(BC)	CGATTGTAGACCTTT	Antibody Capture
Batch2	030	SAD	Day0	Human_HTO_13	R2	5PNNNNNNNNNN(BC)	AAATCTCTCAGGCTC	Antibody Capture
Batch2	030	SAD	Day7	Human_HTO_14	R2	5PNNNNNNNNNN(BC)	CTGTATGTCCGATTG	Antibody Capture
Batch2	Ctrl			Human_HTO_15	R2	5PNNNNNNNNNN(BC)	TAAGATTCAGAGCGA	Antibody Capture
Batch2	004	Healthy	Day7	Human_HTO_2	R2	5PNNNNNNNNNN(BC)	TGATGGCCTATTGGG	Antibody Capture
Batch2	006	Healthy	Day0	Human_HTO_3	R2	5PNNNNNNNNNN(BC)	TTCCGCCTCTCTTTG	Antibody Capture
Batch2	006	Healthy	Day7	Human_HTO_4	R2	5PNNNNNNNNNN(BC)	AGTAAGTTCAGCGTA	Antibody Capture
Batch2	012	CVID	Day7	Human_HTO_5	R2	5PNNNNNNNNNN(BC)	AAGTATCGTTTCGCA	Antibody Capture
Batch2	012	CVID	Day0	Human_HTO_6	R2	5PNNNNNNNNNN(BC)	GGTTGCCAGATGTCA	Antibody Capture
Batch2	017	CVID	Day0	Human_HTO_7	R2	5PNNNNNNNNNN(BC)	TGTCTTTCCTGCCAG	Antibody Capture
Batch2	017	CVID	Day7	Human_HTO_8	R2	5PNNNNNNNNNN(BC)	CTCCTCTGCAATTAC	Antibody Capture
Batch2	027	SAD	Day0	Human_HTO_9	R2	5PNNNNNNNNNN(BC)	CAGTAGTCACGGTCA	Antibody Capture
Batch3	010	Healthy	Day0	Human_HTO_1	R2	5PNNNNNNNNNN(BC)	GTCAACTCTTTAGCG	Antibody Capture
Batch3	032	SAD	Day7	Human_HTO_11	R2	5PNNNNNNNNNN(BC)	CGATTGTAGACCTTT	Antibody Capture
Batch3	036	SAD	Day0	Human_HTO_13	R2	5PNNNNNNNNNN(BC)	AAATCTCTCAGGCTC	Antibody Capture
Batch3	036	SAD	Day7	Human_HTO_14	R2	5PNNNNNNNNNN(BC)	CTGTATGTCCGATTG	Antibody Capture
Batch3	Ctrl			Human_HTO_15	R2	5PNNNNNNNNNN(BC)	TAAGATTCAGAGCGA	Antibody Capture
Batch3	010	Healthy	Day7	Human_HTO_2	R2	5PNNNNNNNNNN(BC)	TGATGGCCTATTGGG	Antibody Capture
Batch3	011	Healthy	Day0	Human_HTO_3	R2	5PNNNNNNNNNN(BC)	TTCCGCCTCTCTTTG	Antibody Capture
Batch3	011	Healthy	Day7	Human_HTO_4	R2	5PNNNNNNNNNN(BC)	AGTAAGTTCAGCGTA	Antibody Capture
Batch3	021	CVID	Day0	Human_HTO_5	R2	5PNNNNNNNNNN(BC)	AAGTATCGTTTCGCA	Antibody Capture
Batch3	021	CVID	Day7	Human_HTO_6	R2	5PNNNNNNNNNN(BC)	GGTTGCCAGATGTCA	Antibody Capture
Batch3	024	CVID	Day0	Human_HTO_7	R2	5PNNNNNNNNNN(BC)	TGTCTTTCCTGCCAG	Antibody Capture
Batch3	024	CVID	Day7	Human_HTO_8	R2	5PNNNNNNNNNN(BC)	CTCCTCTGCAATTAC	Antibody Capture
Batch3	032	SAD	Day0	Human_HTO_9	R2	5PNNNNNNNNNN(BC)	CAGTAGTCACGGTCA	Antibody Capture
Batch4	034	CVID	Day7	Human_HTO_10	R2	5PNNNNNNNNNN(BC)	ATTGACCCGCGTTAG	Antibody Capture
Batch4	037	SAD	Day0	Human_HTO_11	R2	5PNNNNNNNNNN(BC)	CGATTGTAGACCTTT	Antibody Capture
Batch4	037	SAD	Day7	Human_HTO_12	R2	5PNNNNNNNNNN(BC)	TAACGACCAGCCATA	Antibody Capture
Batch4	041	SAD	Day0	Human_HTO_13	R2	5PNNNNNNNNNN(BC)	AAATCTCTCAGGCTC	Antibody Capture
Batch4	041	SAD	Day7	Human_HTO_14	R2	5PNNNNNNNNNN(BC)	CTGTATGTCCGATTG	Antibody Capture
Batch4	Ctrl			Human_HTO_15	R2	5PNNNNNNNNNN(BC)	TAAGATTCAGAGCGA	Antibody Capture
Batch4	013	Healthy	Day0	Human_HTO_3	R2	5PNNNNNNNNNN(BC)	TTCCGCCTCTCTTTG	Antibody Capture
Batch4	013	Healthy	Day7	Human_HTO_4	R2	5PNNNNNNNNNN(BC)	AGTAAGTTCAGCGTA	Antibody Capture
Batch4	014	Healthy	Day0	Human_HTO_5	R2	5PNNNNNNNNNN(BC)	AAGTATCGTTTCGCA	Antibody Capture
Batch4	014	Healthy	Day7	Human_HTO_6	R2	5PNNNNNNNNNN(BC)	GGTTGCCAGATGTCA	Antibody Capture
Batch4	028	CVID	Day0	Human_HTO_7	R2	5PNNNNNNNNNN(BC)	TGTCTTTCCTGCCAG	Antibody Capture
Batch4	028	CVID	Day7	Human_HTO_8	R2	5PNNNNNNNNNN(BC)	CTCCTCTGCAATTAC	Antibody Capture
Batch4	034	CVID	Day0	Human_HTO_9	R2	5PNNNNNNNNNN(BC)	CAGTAGTCACGGTCA	Antibody Capture
Batch5	018	Healthy	Day0	Human_HTO_1	R2	5PNNNNNNNNNN(BC)	GTCAACTCTTTAGCG	Antibody Capture
Batch5	040	CVID	Day7	Human_HTO_10	R2	5PNNNNNNNNNN(BC)	ATTGACCCGCGTTAG	Antibody Capture
Batch5	050	SAD	Day0	Human_HTO_11	R2	5PNNNNNNNNNN(BC)	CGATTGTAGACCTTT	Antibody Capture
Batch5	050	SAD	Day7	Human_HTO_12	R2	5PNNNNNNNNNN(BC)	TAACGACCAGCCATA	Antibody Capture
Batch5	051	SAD	Day0	Human_HTO_13	R2	5PNNNNNNNNNN(BC)	AAATCTCTCAGGCTC	Antibody Capture
Batch5	051	SAD	Day7	Human_HTO_14	R2	5PNNNNNNNNNN(BC)	CTGTATGTCCGATTG	Antibody Capture
Batch5	Ctrl			Human_HTO_15	R2	5PNNNNNNNNNN(BC)	TAAGATTCAGAGCGA	Antibody Capture
Batch5	018	Healthy	Day7	Human_HTO_2	R2	5PNNNNNNNNNN(BC)	TGATGGCCTATTGGG	Antibody Capture
Batch5	022	Healthy	Day0	Human_HTO_5	R2	5PNNNNNNNNNN(BC)	AAGTATCGTTTCGCA	Antibody Capture
Batch5	022	Healthy	Day7	Human_HTO_6	R2	5PNNNNNNNNNN(BC)	GGTTGCCAGATGTCA	Antibody Capture
Batch5	035	CVID	Day0	Human_HTO_7	R2	5PNNNNNNNNNN(BC)	TGTCTTTCCTGCCAG	Antibody Capture
Batch5	035	CVID	Day7	Human_HTO_8	R2	5PNNNNNNNNNN(BC)	CTCCTCTGCAATTAC	Antibody Capture
Batch5	040	CVID	Day0	Human_HTO_9	R2	5PNNNNNNNNNN(BC)	CAGTAGTCACGGTCA	Antibody Capture
